# miRViz: a novel webserver application to visualize and interpret microRNA datasets

**DOI:** 10.1101/813550

**Authors:** Pierre Giroux, Ricky Bhajun, Stéphane Segard, Claire Picquenot, Céline Charavay, Lise Desquilles, Guillaume Pinna, Christophe Ginestier, Josiane Denis, Nadia Cherradi, Laurent Guyon

## Abstract

MicroRNAs (miRNAs) are small non-coding RNAs that are involved in the regulation of major pathways in eukaryotic cells through repression of their target genes at the post-transcriptional level^1^. While high-throughput approaches are broadly used to decipher the biological relevance of miRNAs, extraction of significant information from large miRNA datasets remains challenging. For example, sequencing technologies can quantify the relative expression of up to thousands of mature miRNAs under various experimental conditions. However, in such datasets, small subsets of miRNAs can often show significant differential expression, and deciding which one(s) should be further analyzed can prove difficult. Thus, the current challenge resides in objective analysis, interpretation and visualization of these large datasets, for which specifically suited methods are lacking.

---

Here, we present miRViz (http://mirviz.prabi.fr/), a webserver application designed to visualize and interpret large miRNA datasets, with no need for programming skills. MiRViz has two main goals: (1) to help biologists to raise data-driven hypotheses; and (2) to share miRNA datasets in a straightforward way through publishable quality data representation, with emphasis on relevant groups of miRNAs.
