## Supplementary Tables for "miRViz: a novel webserver application to visualize and interpret microRNA datasets": STable4_Screening_bCSC_proportion.csv

MIMAT	miR	LFC
MIMAT0000063	hsa-let-7b	0.716207034
MIMAT0000064	hsa-let-7c	-0.218640286
MIMAT0000065	hsa-let-7d	-1
MIMAT0000066	hsa-let-7e	-0.263034406
MIMAT0000067	hsa-let-7f	-0.573735245
MIMAT0000068	hsa-miR-15a	1.418952549
MIMAT0000069	hsa-miR-16	1.487665299
MIMAT0000070	hsa-miR-17	-0.847996907
MIMAT0000071	hsa-miR-17*	-0.469485283
MIMAT0000072	hsa-miR-18a	1.286051059
MIMAT0000073	hsa-miR-19a	1.515699838
MIMAT0000074	hsa-miR-19b	1.971543554
MIMAT0000075	hsa-miR-20a	-3.938599455
MIMAT0000076	hsa-miR-21	-1.131244533
MIMAT0000077	hsa-miR-22	0.952171475
MIMAT0000078	hsa-miR-23a	0.658211483
MIMAT0000079	hsa-miR-24-1*	-0.96437609
MIMAT0000080	hsa-miR-24	-0.714597781
MIMAT0000081	hsa-miR-25	1.076815597
MIMAT0000082	hsa-miR-26a	3.17340557
MIMAT0000083	hsa-miR-26b	2.944858446
MIMAT0000084	hsa-miR-27a	0.584962501
MIMAT0000085	hsa-miR-28-5p	0.148863386
MIMAT0000086	hsa-miR-29a	1.784271309
MIMAT0000087	hsa-miR-30a	4.81103058
MIMAT0000088	hsa-miR-30a*	0.925999419
MIMAT0000089	hsa-miR-31	0.610053482
MIMAT0000090	hsa-miR-32	1.752907138
MIMAT0000091	hsa-miR-33a	1.75802721
MIMAT0000092	hsa-miR-92a	1.779609932
MIMAT0000093	hsa-miR-93	-3.807354922
MIMAT0000094	hsa-miR-95	1.105794664
MIMAT0000095	hsa-miR-96	0.409390936
MIMAT0000096	hsa-miR-98	-0.069262662
MIMAT0000097	hsa-miR-99a	0.06608919
MIMAT0000099	hsa-miR-101	4.327071398
MIMAT0000100	hsa-miR-29b	1.656347134
MIMAT0000101	hsa-miR-103	0.845490051
MIMAT0000102	hsa-miR-105	-2.234465254
MIMAT0000103	hsa-miR-106a	-0.667424661
MIMAT0000104	hsa-miR-107	0.498805857
MIMAT0000222	hsa-miR-192	-3.192645078
MIMAT0000226	hsa-miR-196a	2.710057721
MIMAT0000227	hsa-miR-197	0.257797757
MIMAT0000228	hsa-miR-198	0.199308808
MIMAT0000231	hsa-miR-199a-5p	1.900866808
MIMAT0000232	hsa-miR-199a-3p	3.264703226
MIMAT0000241	hsa-miR-208a	3.121533517
MIMAT0000242	hsa-miR-129-5p	-0.03170886
MIMAT0000243	hsa-miR-148a	1.553253641
MIMAT0000244	hsa-miR-30c	4.656169451
MIMAT0000245	hsa-miR-30d	2.647458426
MIMAT0000250	hsa-miR-139-5p	0.736965594
MIMAT0000251	hsa-miR-147	-0.879705766
MIMAT0000252	hsa-miR-7	-1.275634443
MIMAT0000253	hsa-miR-10a	0.409390936
MIMAT0000254	hsa-miR-10b	1.321928095
MIMAT0000255	hsa-miR-34a	0.836501268
MIMAT0000256	hsa-miR-181a	0.14974712
MIMAT0000257	hsa-miR-181b	0.454565863
MIMAT0000258	hsa-miR-181c	0.816288047
MIMAT0000259	hsa-miR-182	0.473931188
MIMAT0000260	hsa-miR-182*	0.022367813
MIMAT0000261	hsa-miR-183	-0.055141554
MIMAT0000262	hsa-miR-187	0.303780748
MIMAT0000263	hsa-miR-199b-5p	2.016808288
MIMAT0000264	hsa-miR-203	1.321928095
MIMAT0000265	hsa-miR-204	-1.485426827
MIMAT0000266	hsa-miR-205	0.440572591
MIMAT0000267	hsa-miR-210	1.294620749
MIMAT0000268	hsa-miR-211	0.257797757
MIMAT0000269	hsa-miR-212	2.579725852
MIMAT0000270	hsa-miR-181a*	0.204358499
MIMAT0000271	hsa-miR-214	-1.847996907
MIMAT0000272	hsa-miR-215	-2.830074999
MIMAT0000273	hsa-miR-216a	-0.069262662
MIMAT0000274	hsa-miR-217	0.44625623
MIMAT0000275	hsa-miR-218	1.296617006
MIMAT0000276	hsa-miR-219-5p	1.070389328
MIMAT0000278	hsa-miR-221	0.780218792
MIMAT0000279	hsa-miR-222	-0.0489096
MIMAT0000280	hsa-miR-223	-0.710493383
MIMAT0000281	hsa-miR-224	-1.054447784
MIMAT0000318	hsa-miR-200b	2.422064766
MIMAT0000414	hsa-let-7g	-0.469485283
MIMAT0000415	hsa-let-7i	0.204358499
MIMAT0000416	hsa-miR-1	2.632995197
MIMAT0000417	hsa-miR-15b	0.375039431
MIMAT0000418	hsa-miR-23b	0.845490051
MIMAT0000419	hsa-miR-27b	1.417852515
MIMAT0000420	hsa-miR-30b	4.720122084
MIMAT0000421	hsa-miR-122	1.74723393
MIMAT0000422	hsa-miR-124	-0.870716983
MIMAT0000424	hsa-miR-128	-0.710493383
MIMAT0000425	hsa-miR-130a	0.894817763
MIMAT0000426	hsa-miR-132	1.976283931
MIMAT0000427	hsa-miR-133a	0.975752454
MIMAT0000428	hsa-miR-135a	0.716207034
MIMAT0000429	hsa-miR-137	0.22881869
MIMAT0000430	hsa-miR-138	-1.362570079
MIMAT0000431	hsa-miR-140-5p	1.887525271
MIMAT0000432	hsa-miR-141	-1.04580369
MIMAT0000433	hsa-miR-142-5p	1.807354922
MIMAT0000434	hsa-miR-142-3p	-1.61667136
MIMAT0000435	hsa-miR-143	-0.385290156
MIMAT0000436	hsa-miR-144	3.523561956
MIMAT0000437	hsa-miR-145	1.901819606
MIMAT0000438	hsa-miR-152	-0.263034406
MIMAT0000439	hsa-miR-153	0.952171475
MIMAT0000440	hsa-miR-191	0.688055994
MIMAT0000442	hsa-miR-9*	0.189477799
MIMAT0000443	hsa-miR-125a-5p	0
MIMAT0000444	hsa-miR-126*	-1.131244533
MIMAT0000445	hsa-miR-126	-0.439285046
MIMAT0000446	hsa-miR-127-3p	-1
MIMAT0000447	hsa-miR-134	0.148863386
MIMAT0000448	hsa-miR-136	-0.152003093
MIMAT0000449	hsa-miR-146a	-1.607682577
MIMAT0000450	hsa-miR-149	-1.4639471
MIMAT0000451	hsa-miR-150	1.531720479
MIMAT0000452	hsa-miR-154	1.134649527
MIMAT0000453	hsa-miR-154*	-0.790546634
MIMAT0000454	hsa-miR-184	0.204358499
MIMAT0000455	hsa-miR-185	-0.839535328
MIMAT0000456	hsa-miR-186	1.187627003
MIMAT0000457	hsa-miR-188-5p	1.200532987
MIMAT0000458	hsa-miR-190	-1.485426827
MIMAT0000459	hsa-miR-193a-3p	-1.485426827
MIMAT0000460	hsa-miR-194	0.137503524
MIMAT0000461	hsa-miR-195	1.159871337
MIMAT0000462	hsa-miR-206	0.91938154
MIMAT0000510	hsa-miR-320a	-1.078002512
MIMAT0000617	hsa-miR-200c	1.662965013
MIMAT0000646	hsa-miR-155	-0.839535328
MIMAT0000680	hsa-miR-106b	-3.938599455
MIMAT0000681	hsa-miR-29c	1.417852515
MIMAT0000682	hsa-miR-200a	-0.637429921
MIMAT0000683	hsa-miR-302a*	0.374395515
MIMAT0000684	hsa-miR-302a	-2.222392421
MIMAT0000685	hsa-miR-34b*	-1.476438044
MIMAT0000686	hsa-miR-34c-5p	0.099535674
MIMAT0000687	hsa-miR-299-3p	0.189824559
MIMAT0000688	hsa-miR-301a	1.974004791
MIMAT0000689	hsa-miR-99b	-0.637429921
MIMAT0000690	hsa-miR-296-5p	0.022367813
MIMAT0000691	hsa-miR-130b	0.599912842
MIMAT0000692	hsa-miR-30e	2.996074297
MIMAT0000693	hsa-miR-30e*	0.965784285
MIMAT0000703	hsa-miR-361-5p	0.091147888
MIMAT0000705	hsa-miR-362-5p	1.592457037
MIMAT0000707	hsa-miR-363	1.938599455
MIMAT0000710	hsa-miR-365	1.237039197
MIMAT0000714	hsa-miR-302b*	0.916476644
MIMAT0000715	hsa-miR-302b	-5.523561956
MIMAT0000716	hsa-miR-302c*	1.913288367
MIMAT0000717	hsa-miR-302c	-3.678071905
MIMAT0000718	hsa-miR-302d	-2.222392421
MIMAT0000719	hsa-miR-367	1.6794801
MIMAT0000720	hsa-miR-376c	1.039528364
MIMAT0000721	hsa-miR-369-3p	0.303780748
MIMAT0000722	hsa-miR-370	0.336283388
MIMAT0000723	hsa-miR-371-3p	-4.169925001
MIMAT0000724	hsa-miR-372	-3.938599455
MIMAT0000725	hsa-miR-373*	-0.03170886
MIMAT0000726	hsa-miR-373	-3.807354922
MIMAT0000727	hsa-miR-374a	-0.238159737
MIMAT0000728	hsa-miR-375	1.751320887
MIMAT0000729	hsa-miR-376a	0.925999419
MIMAT0000730	hsa-miR-377	-2.093109404
MIMAT0000731	hsa-miR-378*	0.780218792
MIMAT0000732	hsa-miR-378	-0.362570079
MIMAT0000733	hsa-miR-379	-1.436099115
MIMAT0000734	hsa-miR-380*	0.309328058
MIMAT0000735	hsa-miR-380	0.988684687
MIMAT0000736	hsa-miR-381	1.359895945
MIMAT0000737	hsa-miR-382	1.321928095
MIMAT0000738	hsa-miR-383	-0.665580961
MIMAT0000750	hsa-miR-340*	-0.160464672
MIMAT0000751	hsa-miR-330-3p	0.475733431
MIMAT0000752	hsa-miR-328	-2.716207034
MIMAT0000753	hsa-miR-342-3p	-0.710493383
MIMAT0000754	hsa-miR-337-3p	-0.506959989
MIMAT0000755	hsa-miR-323-3p	-0.362570079
MIMAT0000756	hsa-miR-326	2.092757141
MIMAT0000757	hsa-miR-151-3p	-0.347923303
MIMAT0000758	hsa-miR-135b	-0.21818017
MIMAT0000759	hsa-miR-148b	1.244622369
MIMAT0000760	hsa-miR-331-3p	0.22881869
MIMAT0000761	hsa-miR-324-5p	-0.03170886
MIMAT0000762	hsa-miR-324-3p	0.470890734
MIMAT0000763	hsa-miR-338-3p	0.845490051
MIMAT0000764	hsa-miR-339-5p	-1
MIMAT0000765	hsa-miR-335	1.502500341
MIMAT0000770	hsa-miR-133b	1.418952549
MIMAT0000771	hsa-miR-325	1.015596855
MIMAT0000772	hsa-miR-345	-0.299560282
MIMAT0000773	hsa-miR-346	0.407175382
MIMAT0001075	hsa-miR-384	1.607330314
MIMAT0001080	hsa-miR-196b	2.332016913
MIMAT0001339	hsa-miR-422a	-1.584962501
MIMAT0001340	hsa-miR-423-3p	-0.47533801
MIMAT0001341	hsa-miR-424	0.666262603
MIMAT0001343	hsa-miR-425*	-0.469485283
MIMAT0001412	hsa-miR-18b	1.098032083
MIMAT0001413	hsa-miR-20b	-3.807354922
MIMAT0001532	hsa-miR-448	0.189824559
MIMAT0001536	hsa-miR-429	2.377304852
MIMAT0001541	hsa-miR-449a	1.237039197
MIMAT0001618	hsa-miR-191*	1.994353437
MIMAT0001620	hsa-miR-200a*	0.204358499
MIMAT0001621	hsa-miR-369-5p	0.099535674
MIMAT0001625	hsa-miR-431	2.126532406
MIMAT0001627	hsa-miR-433	1.033423002
MIMAT0001629	hsa-miR-329	0.918863237
MIMAT0001630	hsa-miR-323b-5p	0.736965594
MIMAT0001631	hsa-miR-451	-0.569365646
MIMAT0001635	hsa-miR-452	-1.054447784
MIMAT0001636	hsa-miR-452*	-0.710493383
MIMAT0001638	hsa-miR-409-5p	-0.278301162
MIMAT0001639	hsa-miR-409-3p	-0.362570079
MIMAT0002170	hsa-miR-412	0.743224585
MIMAT0002171	hsa-miR-410	-1.447458977
MIMAT0002172	hsa-miR-376b	0.022367813
MIMAT0002173	hsa-miR-483-3p	-0.362570079
MIMAT0002174	hsa-miR-484	-1.61667136
MIMAT0002175	hsa-miR-485-5p	-0.069262662
MIMAT0002176	hsa-miR-485-3p	0.50779464
MIMAT0002177	hsa-miR-486-5p	1.238404739
MIMAT0002178	hsa-miR-487a	-1.476438044
MIMAT0002804	hsa-miR-488*	0.498805857
MIMAT0002805	hsa-miR-489	0.103093493
MIMAT0002806	hsa-miR-490-3p	1.960001932
MIMAT0002807	hsa-miR-491-5p	-0.547487795
MIMAT0002808	hsa-miR-511	-0.479167837
MIMAT0002809	hsa-miR-146b-5p	0.91938154
MIMAT0002810	hsa-miR-202*	1.38827059
MIMAT0002811	hsa-miR-202	0.053111336
MIMAT0002812	hsa-miR-492	0.952171475
MIMAT0002813	hsa-miR-493*	-3.678071905
MIMAT0002814	hsa-miR-432	0.716207034
MIMAT0002815	hsa-miR-432*	-0.955605881
MIMAT0002816	hsa-miR-494	-1.362570079
MIMAT0002817	hsa-miR-495	0.506959989
MIMAT0002818	hsa-miR-496	-1.362570079
MIMAT0002819	hsa-miR-193b	-2.584962501
MIMAT0002820	hsa-miR-497	2.191141487
MIMAT0002821	hsa-miR-181d	0.374395515
MIMAT0002822	hsa-miR-512-5p	2.459431619
MIMAT0002823	hsa-miR-512-3p	-1.131244533
MIMAT0002824	hsa-miR-498	1.74723393
MIMAT0002825	hsa-miR-520e	-5.523561956
MIMAT0002826	hsa-miR-515-5p	-0.768674454
MIMAT0002827	hsa-miR-515-3p	-1.929610672
MIMAT0002828	hsa-miR-519e*	0.716207034
MIMAT0002829	hsa-miR-519e	-2.373458396
MIMAT0002830	hsa-miR-520f	-2.299560282
MIMAT0002831	hsa-miR-519c-5p	1.386278506
MIMAT0002832	hsa-miR-519c-3p	-4.415037499
MIMAT0002833	hsa-miR-520a-5p	1.636309381
MIMAT0002834	hsa-miR-520a-3p	-5.523561956
MIMAT0002835	hsa-miR-526b	1.517275693
MIMAT0002836	hsa-miR-526b*	-0.710493383
MIMAT0002837	hsa-miR-519b-3p	-5.832890014
MIMAT0002838	hsa-miR-525-5p	0.918863237
MIMAT0002839	hsa-miR-525-3p	1.791814071
MIMAT0002840	hsa-miR-523	1.321928095
MIMAT0002841	hsa-miR-518f*	1.078002512
MIMAT0002842	hsa-miR-518f	-1
MIMAT0002843	hsa-miR-520b	-3.807354922
MIMAT0002844	hsa-miR-518b	-0.347923303
MIMAT0002845	hsa-miR-526a	1.044394119
MIMAT0002846	hsa-miR-520c-3p	-3.152003093
MIMAT0002847	hsa-miR-518c*	1.199672345
MIMAT0002848	hsa-miR-518c	-1.584962501
MIMAT0002849	hsa-miR-524-5p	0.658211483
MIMAT0002850	hsa-miR-524-3p	2.608809243
MIMAT0002851	hsa-miR-517*	0.584962501
MIMAT0002852	hsa-miR-517a	1.179323699
MIMAT0002853	hsa-miR-519d	-4.247927513
MIMAT0002854	hsa-miR-521	1.159198595
MIMAT0002855	hsa-miR-520d-5p	0.576500922
MIMAT0002856	hsa-miR-520d-3p	-3.514573173
MIMAT0002857	hsa-miR-517b	1.346802764
MIMAT0002858	hsa-miR-520g	-0.38332864
MIMAT0002859	hsa-miR-516b	0.44625623
MIMAT0002860	hsa-miR-516b*	-0.327574658
MIMAT0002861	hsa-miR-518e	0
MIMAT0002862	hsa-miR-527	0.797012978
MIMAT0002863	hsa-miR-518a-3p	-1.367731785
MIMAT0002864	hsa-miR-518d-3p	-1.61667136
MIMAT0002866	hsa-miR-517c	2.379378367
MIMAT0002867	hsa-miR-520h	-0.385290156
MIMAT0002868	hsa-miR-522	2.019899557
MIMAT0002869	hsa-miR-519a	-3.152003093
MIMAT0002870	hsa-miR-499-5p	4.198269627
MIMAT0002871	hsa-miR-500a*	1.046293652
MIMAT0002872	hsa-miR-501-5p	1.190683562
MIMAT0002873	hsa-miR-502-5p	-2.540568381
MIMAT0002874	hsa-miR-503	1.105794664
MIMAT0002875	hsa-miR-504	-0.667424661
MIMAT0002876	hsa-miR-505	0.857980995
MIMAT0002877	hsa-miR-513a-5p	-0.08246216
MIMAT0002878	hsa-miR-506	-0.870716983
MIMAT0002879	hsa-miR-507	0.918863237
MIMAT0002880	hsa-miR-508-3p	-2.222392421
MIMAT0002881	hsa-miR-509-3p	-0.547487795
MIMAT0002882	hsa-miR-510	0.596935142
MIMAT0002883	hsa-miR-514	0.047305715
MIMAT0002888	hsa-miR-532-5p	-1.440572591
MIMAT0002890	hsa-miR-299-5p	-0.097297201
MIMAT0002891	hsa-miR-18a*	-0.469485283
MIMAT0003150	hsa-miR-455-5p	0.108524457
MIMAT0003161	hsa-miR-493	1.672425342
MIMAT0003163	hsa-miR-539	0.716207034
MIMAT0003164	hsa-miR-544	-1.584962501
MIMAT0003165	hsa-miR-545	0.874469118
MIMAT0003180	hsa-miR-487b	0.707819249
MIMAT0003214	hsa-miR-551a	0.716207034
MIMAT0003215	hsa-miR-552	-0.788495895
MIMAT0003216	hsa-miR-553	1.178337241
MIMAT0003217	hsa-miR-554	0.716207034
MIMAT0003218	hsa-miR-92b	1.134649527
MIMAT0003219	hsa-miR-555	-1.440572591
MIMAT0003220	hsa-miR-556-5p	-0.847996907
MIMAT0003221	hsa-miR-557	-1
MIMAT0003222	hsa-miR-558	0.506959989
MIMAT0003223	hsa-miR-559	0.275634443
MIMAT0003225	hsa-miR-561	-0.547487795
MIMAT0003226	hsa-miR-562	3.558967292
MIMAT0003227	hsa-miR-563	1.684498174
MIMAT0003228	hsa-miR-564	-1.440572591
MIMAT0003230	hsa-miR-566	0.881355504
MIMAT0003231	hsa-miR-567	-0.08246216
MIMAT0003232	hsa-miR-568	0.796466606
MIMAT0003233	hsa-miR-551b	1.037474705
MIMAT0003234	hsa-miR-569	1.807354922
MIMAT0003235	hsa-miR-570	-1.112474729
MIMAT0003236	hsa-miR-571	-1.078002512
MIMAT0003237	hsa-miR-572	-1.078002512
MIMAT0003238	hsa-miR-573	-1.440572591
MIMAT0003239	hsa-miR-574-3p	-0.649502753
MIMAT0003240	hsa-miR-575	0.506959989
MIMAT0003241	hsa-miR-576-5p	0.316857105
MIMAT0003242	hsa-miR-577	0.280107919
MIMAT0003243	hsa-miR-578	2.429987841
MIMAT0003244	hsa-miR-579	0.46712601
MIMAT0003245	hsa-miR-580	0.796466606
MIMAT0003246	hsa-miR-581	1.818161677
MIMAT0003247	hsa-miR-582-5p	2.931981577
MIMAT0003248	hsa-miR-583	1.682809824
MIMAT0003249	hsa-miR-584	0.765534746
MIMAT0003250	hsa-miR-585	3.20E-16
MIMAT0003251	hsa-miR-548a-3p	0.506959989
MIMAT0003252	hsa-miR-586	0.280107919
MIMAT0003253	hsa-miR-587	-0.341036918
MIMAT0003254	hsa-miR-548b-3p	2.227805918
MIMAT0003255	hsa-miR-588	-4.247927513
MIMAT0003256	hsa-miR-589*	0.280107919
MIMAT0003257	hsa-miR-550a*	-1.078002512
MIMAT0003258	hsa-miR-590-5p	-2.222392421
MIMAT0003259	hsa-miR-591	1.243925583
MIMAT0003260	hsa-miR-592	-1.925999419
MIMAT0003261	hsa-miR-593*	-0.341036918
MIMAT0003263	hsa-miR-595	1.468148836
MIMAT0003264	hsa-miR-596	-0.341036918
MIMAT0003265	hsa-miR-597	-3.807354922
MIMAT0003266	hsa-miR-598	-0.637429921
MIMAT0003267	hsa-miR-599	0.144389909
MIMAT0003268	hsa-miR-600	-4.247927513
MIMAT0003269	hsa-miR-601	-1.078002512
MIMAT0003270	hsa-miR-602	0.047305715
MIMAT0003271	hsa-miR-603	1.478047297
MIMAT0003272	hsa-miR-604	-0.152003093
MIMAT0003273	hsa-miR-605	0.836501268
MIMAT0003274	hsa-miR-606	1.178337241
MIMAT0003275	hsa-miR-607	0.099535674
MIMAT0003276	hsa-miR-608	-1.440572591
MIMAT0003277	hsa-miR-609	-0.160464672
MIMAT0003278	hsa-miR-610	-4.247927513
MIMAT0003279	hsa-miR-611	-1.078002512
MIMAT0003280	hsa-miR-612	1.584962501
MIMAT0003281	hsa-miR-613	0.584962501
MIMAT0003282	hsa-miR-614	0.395928676
MIMAT0003283	hsa-miR-615-3p	-1.362570079
MIMAT0003284	hsa-miR-616*	0.137503524
MIMAT0003285	hsa-miR-548c-3p	2.055853235
MIMAT0003286	hsa-miR-617	-1.736965594
MIMAT0003287	hsa-miR-618	-0.160464672
MIMAT0003288	hsa-miR-619	0.584962501
MIMAT0003289	hsa-miR-620	2.291231298
MIMAT0003290	hsa-miR-621	-0.160464672
MIMAT0003291	hsa-miR-622	0.473931188
MIMAT0003292	hsa-miR-623	0.099535674
MIMAT0003293	hsa-miR-624*	-0.341036918
MIMAT0003294	hsa-miR-625	-0.362570079
MIMAT0003295	hsa-miR-626	0.796466606
MIMAT0003296	hsa-miR-627	3.028196892
MIMAT0003297	hsa-miR-628-3p	-0.469485283
MIMAT0003298	hsa-miR-629*	-1.078002512
MIMAT0003299	hsa-miR-630	0.506959989
MIMAT0003300	hsa-miR-631	0.275634443
MIMAT0003301	hsa-miR-33b	1.444784843
MIMAT0003302	hsa-miR-632	0.440572591
MIMAT0003303	hsa-miR-633	0.506959989
MIMAT0003304	hsa-miR-634	-1.925999419
MIMAT0003305	hsa-miR-635	-0.788495895
MIMAT0003306	hsa-miR-636	-0.263034406
MIMAT0003307	hsa-miR-637	-0.160464672
MIMAT0003308	hsa-miR-638	0.881355504
MIMAT0003309	hsa-miR-639	0.610053482
MIMAT0003310	hsa-miR-640	0.275634443
MIMAT0003311	hsa-miR-641	-0.160464672
MIMAT0003312	hsa-miR-642a	2.466318004
MIMAT0003313	hsa-miR-643	1.584962501
MIMAT0003314	hsa-miR-644	2.010569242
MIMAT0003315	hsa-miR-645	-1.925999419
MIMAT0003316	hsa-miR-646	3.158429363
MIMAT0003317	hsa-miR-647	1.109624491
MIMAT0003318	hsa-miR-648	1.402098444
MIMAT0003319	hsa-miR-649	-0.347923303
MIMAT0003320	hsa-miR-650	-2.662965013
MIMAT0003321	hsa-miR-651	-1.440572591
MIMAT0003322	hsa-miR-652	-0.59400764
MIMAT0003323	hsa-miR-548d-3p	1.980891177
MIMAT0003324	hsa-miR-661	0.519374159
MIMAT0003325	hsa-miR-662	-1.078002512
MIMAT0003326	hsa-miR-663	0.144389909
MIMAT0003327	hsa-miR-449b	-0.160464672
MIMAT0003328	hsa-miR-653	1.784271309
MIMAT0003329	hsa-miR-411	-1
MIMAT0003330	hsa-miR-654-5p	-1.485426827
MIMAT0003331	hsa-miR-655	2.624490865
MIMAT0003332	hsa-miR-656	0.144389909
MIMAT0003333	hsa-miR-549	1.818161677
MIMAT0003335	hsa-miR-657	-0.341036918
MIMAT0003336	hsa-miR-658	0.395928676
MIMAT0003337	hsa-miR-659	1.178337241
MIMAT0003339	hsa-miR-421	-1.440572591
MIMAT0003340	hsa-miR-542-5p	-2.132450296
MIMAT0003385	hsa-miR-363*	0.280107919
MIMAT0003386	hsa-miR-376a*	-0.231325546
MIMAT0003389	hsa-miR-542-3p	0.099535674
MIMAT0003393	hsa-miR-425	-1.440572591
MIMAT0003879	hsa-miR-758	-1.847996907
MIMAT0003880	hsa-miR-671-5p	-0.506959989
MIMAT0003881	hsa-miR-668	0.934904972
MIMAT0003882	hsa-miR-767-5p	0.584962501
MIMAT0003883	hsa-miR-767-3p	-0.263034406
MIMAT0003884	hsa-miR-454*	-0.263034406
MIMAT0003885	hsa-miR-454	0.959358016
MIMAT0003886	hsa-miR-769-5p	-1.362570079
MIMAT0003887	hsa-miR-769-3p	-1
MIMAT0003888	hsa-miR-766	-2.584962501
MIMAT0003945	hsa-miR-765	-0.710493383
MIMAT0003948	hsa-miR-770-5p	2.239465935
MIMAT0004185	hsa-miR-802	1.662965013
MIMAT0004284	hsa-miR-675	-0.710493383
MIMAT0004450	hsa-miR-297	0.257797757
MIMAT0004481	hsa-let-7a*	0.404390255
MIMAT0004482	hsa-let-7b*	-0.506959989
MIMAT0004483	hsa-let-7c*	-2.862496476
MIMAT0004484	hsa-let-7d*	0.519374159
MIMAT0004485	hsa-let-7e*	-0.093109404
MIMAT0004486	hsa-let-7f-1*	-0.10496956
MIMAT0004487	hsa-let-7f-2*	-0.263034406
MIMAT0004488	hsa-miR-15a*	-0.160464672
MIMAT0004489	hsa-miR-16-1*	1.760812336
MIMAT0004490	hsa-miR-19a*	1.311201688
MIMAT0004491	hsa-miR-19b-1*	-0.341036918
MIMAT0004492	hsa-miR-19b-2*	1.654503434
MIMAT0004493	hsa-miR-20a*	0.217230716
MIMAT0004494	hsa-miR-21*	-0.658963082
MIMAT0004495	hsa-miR-22*	-0.043068722
MIMAT0004496	hsa-miR-23a*	0.275634443
MIMAT0004497	hsa-miR-24-2*	-0.362570079
MIMAT0004498	hsa-miR-25*	-1
MIMAT0004499	hsa-miR-26a-1*	-0.255838904
MIMAT0004500	hsa-miR-26b*	0
MIMAT0004501	hsa-miR-27a*	-1.189033824
MIMAT0004502	hsa-miR-28-3p	-0.341036918
MIMAT0004503	hsa-miR-29a*	0.973032952
MIMAT0004504	hsa-miR-31*	-0.299560282
MIMAT0004505	hsa-miR-32*	0.689299161
MIMAT0004506	hsa-miR-33a*	-0.847996907
MIMAT0004507	hsa-miR-92a-1*	0.857980995
MIMAT0004508	hsa-miR-92a-2*	0.103093493
MIMAT0004509	hsa-miR-93*	1.209453366
MIMAT0004510	hsa-miR-96*	1.127755547
MIMAT0004511	hsa-miR-99a*	0.576500922
MIMAT0004512	hsa-miR-100*	0.374395515
MIMAT0004513	hsa-miR-101*	0.825321469
MIMAT0004514	hsa-miR-29b-1*	-0.506959989
MIMAT0004515	hsa-miR-29b-2*	-0.231325546
MIMAT0004516	hsa-miR-105*	-1.112474729
MIMAT0004517	hsa-miR-106a*	1.200532987
MIMAT0004518	hsa-miR-16-2*	1.187627003
MIMAT0004543	hsa-miR-192*	-0.830074999
MIMAT0004548	hsa-miR-129*	-2.662965013
MIMAT0004549	hsa-miR-148a*	0.041820176
MIMAT0004550	hsa-miR-30c-2*	0.527247003
MIMAT0004551	hsa-miR-30d*	-0.08246216
MIMAT0004552	hsa-miR-139-3p	-0.506959989
MIMAT0004553	hsa-miR-7-1*	0.686500527
MIMAT0004554	hsa-miR-7-2*	0.973032952
MIMAT0004555	hsa-miR-10a*	2.301536306
MIMAT0004556	hsa-miR-10b*	-0.263034406
MIMAT0004557	hsa-miR-34a*	-0.703606997
MIMAT0004559	hsa-miR-181c*	0.270089163
MIMAT0004560	hsa-miR-183*	1.541893779
MIMAT0004561	hsa-miR-187*	1.141355849
MIMAT0004562	hsa-miR-196a*	-1.798366139
MIMAT0004563	hsa-miR-199b-3p	3.264703226
MIMAT0004564	hsa-miR-214*	1.209453366
MIMAT0004565	hsa-miR-218-1*	0.881355504
MIMAT0004566	hsa-miR-218-2*	-1
MIMAT0004567	hsa-miR-219-1-3p	-1.054447784
MIMAT0004568	hsa-miR-221*	-0.111031312
MIMAT0004569	hsa-miR-222*	2.895530733
MIMAT0004570	hsa-miR-223*	0.121990524
MIMAT0004571	hsa-miR-200b*	0.247927513
MIMAT0004584	hsa-let-7g*	-1.078002512
MIMAT0004585	hsa-let-7i*	-0.344648171
MIMAT0004586	hsa-miR-15b*	0.153805336
MIMAT0004587	hsa-miR-23b*	-1.367731785
MIMAT0004588	hsa-miR-27b*	-1.798366139
MIMAT0004589	hsa-miR-30b*	0.338801913
MIMAT0004590	hsa-miR-122*	-1.309328058
MIMAT0004592	hsa-miR-125b-1*	0.289506617
MIMAT0004593	hsa-miR-130a*	0.584962501
MIMAT0004594	hsa-miR-132*	-4
MIMAT0004595	hsa-miR-135a*	-1.362570079
MIMAT0004596	hsa-miR-138-2*	-0.96437609
MIMAT0004597	hsa-miR-140-3p	-0.362570079
MIMAT0004598	hsa-miR-141*	1.061927749
MIMAT0004599	hsa-miR-143*	0
MIMAT0004600	hsa-miR-144*	-0.506959989
MIMAT0004601	hsa-miR-145*	0.470890734
MIMAT0004602	hsa-miR-125a-3p	1.039528364
MIMAT0004603	hsa-miR-125b-2*	-0.563900885
MIMAT0004604	hsa-miR-127-5p	0.706268797
MIMAT0004606	hsa-miR-136*	0.745427173
MIMAT0004607	hsa-miR-138-1*	0.316857105
MIMAT0004608	hsa-miR-146a*	0.189477799
MIMAT0004609	hsa-miR-149*	-1.929610672
MIMAT0004610	hsa-miR-150*	0.222392421
MIMAT0004611	hsa-miR-185*	0.222392421
MIMAT0004612	hsa-miR-186*	0.222392421
MIMAT0004613	hsa-miR-188-3p	0.336283388
MIMAT0004614	hsa-miR-193a-5p	-1.847996907
MIMAT0004615	hsa-miR-195*	1.285402219
MIMAT0004657	hsa-miR-200c*	0.44625623
MIMAT0004658	hsa-miR-155*	-1.584962501
MIMAT0004671	hsa-miR-194*	1.584962501
MIMAT0004672	hsa-miR-106b*	-1.362570079
MIMAT0004673	hsa-miR-29c*	-1.485426827
MIMAT0004674	hsa-miR-30c-1*	0
MIMAT0004676	hsa-miR-34b	-0.018147347
MIMAT0004677	hsa-miR-34c-3p	-0.469485283
MIMAT0004678	hsa-miR-99b*	-0.263034406
MIMAT0004679	hsa-miR-296-3p	-0.263034406
MIMAT0004680	hsa-miR-130b*	-2.373458396
MIMAT0004681	hsa-miR-26a-2*	0.584962501
MIMAT0004683	hsa-miR-362-3p	-0.362570079
MIMAT0004685	hsa-miR-302d*	1.650925763
MIMAT0004686	hsa-miR-367*	0.199308808
MIMAT0004687	hsa-miR-371-5p	-0.830074999
MIMAT0004688	hsa-miR-374a*	-0.59400764
MIMAT0004689	hsa-miR-377*	-1.4639471
MIMAT0004690	hsa-miR-379*	-0.132103536
MIMAT0004692	hsa-miR-340	0.197939378
MIMAT0004694	hsa-miR-342-5p	-2.373458396
MIMAT0004695	hsa-miR-337-5p	0.078002512
MIMAT0004696	hsa-miR-323-5p	1.353636955
MIMAT0004697	hsa-miR-151-5p	-1.925999419
MIMAT0004698	hsa-miR-135b*	1.021061616
MIMAT0004699	hsa-miR-148b*	-0.830074999
MIMAT0004701	hsa-miR-338-5p	1.632268215
MIMAT0004702	hsa-miR-339-3p	0.530514717
MIMAT0004703	hsa-miR-335*	1.321928095
MIMAT0004749	hsa-miR-424*	1.38827059
MIMAT0004751	hsa-miR-18b*	0.693896872
MIMAT0004752	hsa-miR-20b*	0.542149417
MIMAT0004757	hsa-miR-431*	-2.621488377
MIMAT0004761	hsa-miR-483-5p	-1.94753258
MIMAT0004762	hsa-miR-486-3p	-1.189033824
MIMAT0004764	hsa-miR-490-5p	-0.299560282
MIMAT0004765	hsa-miR-491-3p	1.012600037
MIMAT0004766	hsa-miR-146b-3p	0.053111336
MIMAT0004767	hsa-miR-193b*	-2.862496476
MIMAT0004768	hsa-miR-497*	0.916476644
MIMAT0004770	hsa-miR-516a-5p	-1.036525876
MIMAT0004772	hsa-miR-499-3p	0.103093493
MIMAT0004773	hsa-miR-500a	-0.018147347
MIMAT0004774	hsa-miR-501-3p	-0.830074999
MIMAT0004775	hsa-miR-502-3p	-0.489038081
MIMAT0004776	hsa-miR-505*	0
MIMAT0004777	hsa-miR-513a-3p	0.64385619
MIMAT0004778	hsa-miR-508-5p	-0.133266531
MIMAT0004779	hsa-miR-509-5p	0.049753035
MIMAT0004780	hsa-miR-532-3p	-1.277533976
MIMAT0004785	hsa-miR-545*	0.289506617
MIMAT0004792	hsa-miR-92b*	0.610053482
MIMAT0004793	hsa-miR-556-3p	0.185866545
MIMAT0004794	hsa-miR-551b*	0.859822342
MIMAT0004795	hsa-miR-574-5p	0.706268797
MIMAT0004796	hsa-miR-576-3p	-0.703606997
MIMAT0004797	hsa-miR-582-3p	-0.231325546
MIMAT0004798	hsa-miR-548b-5p	-0.051530301
MIMAT0004800	hsa-miR-550a	-0.649502753
MIMAT0004801	hsa-miR-590-3p	1.654004145
MIMAT0004802	hsa-miR-593	0.454565863
MIMAT0004803	hsa-miR-548a-5p	-0.406625259
MIMAT0004804	hsa-miR-615-5p	0.374395515
MIMAT0004805	hsa-miR-616	-0.263034406
MIMAT0004806	hsa-miR-548c-5p	-0.018147347
MIMAT0004807	hsa-miR-624	1.473931188
MIMAT0004808	hsa-miR-625*	1.720845929
MIMAT0004809	hsa-miR-628-5p	1.882643049
MIMAT0004810	hsa-miR-629	-2.373458396
MIMAT0004811	hsa-miR-33b*	-1.362570079
MIMAT0004812	hsa-miR-548d-5p	0.185866545
MIMAT0004813	hsa-miR-411*	0.275634443
MIMAT0004819	hsa-miR-671-3p	0.353636955
MIMAT0004901	hsa-miR-298	-0.111031312
MIMAT0004902	hsa-miR-891a	-1.584962501
MIMAT0004903	hsa-miR-300	0.433896527
MIMAT0004907	hsa-miR-892a	-1.91753784
MIMAT0004909	hsa-miR-450b-5p	1.326981323
MIMAT0004910	hsa-miR-450b-3p	-0.89566334
MIMAT0004911	hsa-miR-874	-0.08246216
MIMAT0004912	hsa-miR-890	2.251719093
MIMAT0004913	hsa-miR-891b	-1.362570079
MIMAT0004916	hsa-miR-888	-0.263034406
MIMAT0004917	hsa-miR-888*	-1.277533976
MIMAT0004918	hsa-miR-892b	-2.662965013
MIMAT0004919	hsa-miR-541*	0.197939378
MIMAT0004920	hsa-miR-541	-1.189033824
MIMAT0004921	hsa-miR-889	0.289506617
MIMAT0004922	hsa-miR-875-5p	2.233797185
MIMAT0004923	hsa-miR-875-3p	0.289506617
MIMAT0004924	hsa-miR-876-5p	-1.362570079
MIMAT0004925	hsa-miR-876-3p	0.277984747
MIMAT0004927	hsa-miR-708*	0.527247003
MIMAT0004928	hsa-miR-147b	0.821029859
MIMAT0004929	hsa-miR-190b	-0.47533801
MIMAT0004945	hsa-miR-744	-0.547487795
MIMAT0004946	hsa-miR-744*	1.693022247
MIMAT0004947	hsa-miR-885-5p	-0.47533801
MIMAT0004948	hsa-miR-885-3p	1.473931188
MIMAT0004949	hsa-miR-877	1.021061616
MIMAT0004950	hsa-miR-877*	-0.726981506
MIMAT0004951	hsa-miR-887	-1.189033824
MIMAT0004952	hsa-miR-665	1.175849835
MIMAT0004953	hsa-miR-873	-0.710493383
MIMAT0004954	hsa-miR-543	-2.373458396
MIMAT0004955	hsa-miR-374b	-0.637429921
MIMAT0004956	hsa-miR-374b*	-1.798366139
MIMAT0004957	hsa-miR-760	-0.59400764
MIMAT0004958	hsa-miR-301b	0.277984747
MIMAT0004959	hsa-miR-216b	-0.263034406
MIMAT0004960	hsa-miR-208b	2.483517237
MIMAT0004970	hsa-miR-920	-0.160464672
MIMAT0004971	hsa-miR-921	0.859822342
MIMAT0004972	hsa-miR-922	-0.974909019
MIMAT0004974	hsa-miR-924	0.450661409
MIMAT0004975	hsa-miR-509-3-5p	0
MIMAT0004976	hsa-miR-933	0.353636955
MIMAT0004977	hsa-miR-934	0.289506617
MIMAT0004978	hsa-miR-935	-0.10496956
MIMAT0004979	hsa-miR-936	2.592017258
MIMAT0004980	hsa-miR-937	0.602664502
MIMAT0004981	hsa-miR-938	-1
MIMAT0004982	hsa-miR-939	0.199308808
MIMAT0004983	hsa-miR-940	-2.621488377
MIMAT0004984	hsa-miR-941	-0.08246216
MIMAT0004985	hsa-miR-942	0.137503524
MIMAT0004986	hsa-miR-943	-0.563900885
MIMAT0004987	hsa-miR-944	2.052088511
MIMAT0005449	hsa-miR-523*	1.386278506
MIMAT0005450	hsa-miR-518e*	1.386278506
MIMAT0005451	hsa-miR-522*	1.386278506
MIMAT0005452	hsa-miR-519a*	1.386278506
MIMAT0005454	hsa-miR-519b-5p	1.386278506
MIMAT0005455	hsa-miR-520c-5p	1.044394119
MIMAT0005456	hsa-miR-518d-5p	1.044394119
MIMAT0005457	hsa-miR-518a-5p	0.797012978
MIMAT0005458	hsa-miR-1224-5p	0.142957954
MIMAT0005459	hsa-miR-1224-3p	-0.299560282
MIMAT0005572	hsa-miR-1225-5p	0.247927513
MIMAT0005573	hsa-miR-1225-3p	-1.678071905
MIMAT0005576	hsa-miR-1226*	0.392317423
MIMAT0005577	hsa-miR-1226	-2.125530882
MIMAT0005580	hsa-miR-1227	-0.375509135
MIMAT0005582	hsa-miR-1228*	0.437405312
MIMAT0005583	hsa-miR-1228	-2.125530882
MIMAT0005584	hsa-miR-1229	-0.093109404
MIMAT0005586	hsa-miR-1231	0.142957954
MIMAT0005588	hsa-miR-1233	-1
MIMAT0005589	hsa-miR-1234	-2.777607579
MIMAT0005591	hsa-miR-1236	-0.63076619
MIMAT0005592	hsa-miR-1237	-0.152003093
MIMAT0005593	hsa-miR-1238	0.222392421
MIMAT0005788	hsa-miR-513b	-3.36923381
MIMAT0005789	hsa-miR-513c	1.154328146
MIMAT0005791	hsa-miR-1264	-0.375509135
MIMAT0005792	hsa-miR-320b	-1.078002512
MIMAT0005793	hsa-miR-320c	-0.341036918
MIMAT0005794	hsa-miR-1296	1.813988014
MIMAT0005796	hsa-miR-1271	1.129283017
MIMAT0005797	hsa-miR-1301	1.732304217
MIMAT0005798	hsa-miR-1185	-2.777607579
MIMAT0005799	hsa-miR-1283	0.087462841
MIMAT0005800	hsa-miR-1298	-0.430634354
MIMAT0005823	hsa-miR-1178	-3.36923381
MIMAT0005824	hsa-miR-1179	0.881355504
MIMAT0005825	hsa-miR-1180	-0.706268797
MIMAT0005826	hsa-miR-1181	0.48112669
MIMAT0005827	hsa-miR-1182	1.554588852
MIMAT0005829	hsa-miR-1184	-0.299560282
MIMAT0005863	hsa-miR-1200	-0.030373649
MIMAT0005864	hsa-miR-1201	-0.227410496
MIMAT0005865	hsa-miR-1202	1.070389328
MIMAT0005866	hsa-miR-1203	1.209453366
MIMAT0005867	hsa-miR-663b	1.014950341
MIMAT0005868	hsa-miR-1204	-1.884522783
MIMAT0005869	hsa-miR-1205	-0.299560282
MIMAT0005870	hsa-miR-1206	-3.36923381
MIMAT0005871	hsa-miR-1207-5p	0.090197809
MIMAT0005872	hsa-miR-1207-3p	0.029747343
MIMAT0005873	hsa-miR-1208	-0.830074999
MIMAT0005874	hsa-miR-548e	0.610053482
MIMAT0005875	hsa-miR-548j	-1.078002512
MIMAT0005876	hsa-miR-1285	0.392317423
MIMAT0005877	hsa-miR-1286	-0.706268797
MIMAT0005878	hsa-miR-1287	-0.096215315
MIMAT0005879	hsa-miR-1289	-0.706268797
MIMAT0005880	hsa-miR-1290	-1.253756592
MIMAT0005881	hsa-miR-1291	-0.430634354
MIMAT0005882	hsa-miR-548k	0.642843417
MIMAT0005883	hsa-miR-1293	-1.253756592
MIMAT0005884	hsa-miR-1294	2.273018494
MIMAT0005885	hsa-miR-1295	-1.784271309
MIMAT0005886	hsa-miR-1297	2.143835773
MIMAT0005887	hsa-miR-1299	0.472068444
MIMAT0005889	hsa-miR-548l	1.461730735
MIMAT0005890	hsa-miR-1302	0.047305715
MIMAT0005891	hsa-miR-1303	-2.632268215
MIMAT0005892	hsa-miR-1304	1.27462238
MIMAT0005893	hsa-miR-1305	-1.253756592
MIMAT0005894	hsa-miR-1243	-0.406625259
MIMAT0005895	hsa-miR-548f	0.935294311
MIMAT0005896	hsa-miR-1244	1.744538814
MIMAT0005897	hsa-miR-1245	-0.341036918
MIMAT0005898	hsa-miR-1246	0.881355504
MIMAT0005899	hsa-miR-1247	-0.878693704
MIMAT0005900	hsa-miR-1248	0.222392421
MIMAT0005901	hsa-miR-1249	-0.726981506
MIMAT0005902	hsa-miR-1250	-0.375509135
MIMAT0005903	hsa-miR-1251	0.564784619
MIMAT0005904	hsa-miR-1253	-0.455679484
MIMAT0005905	hsa-miR-1254	0.821029859
MIMAT0005906	hsa-miR-1255a	-1.337034987
MIMAT0005907	hsa-miR-1256	-1.678071905
MIMAT0005908	hsa-miR-1257	-0.030373649
MIMAT0005909	hsa-miR-1258	-1.192645078
MIMAT0005911	hsa-miR-1260	-0.455679484
MIMAT0005912	hsa-miR-548g	0.674904626
MIMAT0005913	hsa-miR-1261	0.984893108
MIMAT0005914	hsa-miR-1262	-1.884522783
MIMAT0005915	hsa-miR-1263	-0.63076619
MIMAT0005916	hsa-miR-548n	0.821029859
MIMAT0005917	hsa-miR-548m	-0.830074999
MIMAT0005918	hsa-miR-1265	-1.497499659
MIMAT0005919	hsa-miR-548o	0.437405312
MIMAT0005920	hsa-miR-1266	0.30256277
MIMAT0005921	hsa-miR-1267	-0.030373649
MIMAT0005922	hsa-miR-1268	0.790076931
MIMAT0005923	hsa-miR-1269	0.437405312
MIMAT0005924	hsa-miR-1270	0.89077093
MIMAT0005925	hsa-miR-1272	-1.337034987
MIMAT0005926	hsa-miR-1273	-0.093109404
MIMAT0005927	hsa-miR-1274a	0.95419631
MIMAT0005928	hsa-miR-548h	0.450661409
MIMAT0005930	hsa-miR-1276	1.930737338
MIMAT0005931	hsa-miR-302e	-1.337034987
MIMAT0005932	hsa-miR-302f	0.984893108
MIMAT0005933	hsa-miR-1277	0.196397213
MIMAT0005934	hsa-miR-548p	0.64385619
MIMAT0005935	hsa-miR-548i	0.233199176
MIMAT0005936	hsa-miR-1278	-0.819427754
MIMAT0005937	hsa-miR-1279	0.89077093
MIMAT0005938	hsa-miR-1274b	0.922832139
MIMAT0005939	hsa-miR-1281	-0.158697746
MIMAT0005940	hsa-miR-1282	0.523561956
MIMAT0005941	hsa-miR-1284	0.437405312
MIMAT0005942	hsa-miR-1288	-1.494764692
MIMAT0005943	hsa-miR-1292	0.403355694
MIMAT0005944	hsa-miR-1252	1.183221824
MIMAT0005945	hsa-miR-1255b	-1.678071905
MIMAT0005948	hsa-miR-664*	1.380821784
MIMAT0005949	hsa-miR-664	-1.192645078
MIMAT0005950	hsa-miR-1306	0.604862058
MIMAT0005951	hsa-miR-1307	-0.227410496
MIMAT0005952	hsa-miR-1321	0.824428435
MIMAT0005953	hsa-miR-1322	-1.497499659
MIMAT0005954	hsa-miR-720	0.64385619
MIMAT0005955	hsa-miR-1197	-2.415037499
MIMAT0005956	hsa-miR-1324	-1.884522783
MIMAT0006764	hsa-miR-320d	-0.21818017
MIMAT0006765	hsa-miR-1825	1.101538026
MIMAT0006767	hsa-miR-1827	1.023083613
MIMAT0006789	hsa-miR-1468	1.235628248
MIMAT0006790	hsa-miR-675*	1.154328146
MIMAT0007347	hsa-miR-1469	-0.561878888
MIMAT0007348	hsa-miR-1470	0.175086707
MIMAT0007349	hsa-miR-1471	0.403355694
MIMAT0007399	hsa-miR-1537	0.255257055
MIMAT0007400	hsa-miR-1538	0.660513534
MIMAT0007401	hsa-miR-1539	1.916168409
MIMAT0007402	hsa-miR-103-as	0.175086707
MIMAT0007881	hsa-miR-1908	0.472068444
MIMAT0007882	hsa-miR-1909*	-1.494764692
MIMAT0007883	hsa-miR-1909	-0.430634354
MIMAT0007884	hsa-miR-1910	1.27462238
MIMAT0007885	hsa-miR-1911	-1.253756592
MIMAT0007886	hsa-miR-1911*	-3.36923381
MIMAT0007887	hsa-miR-1912	-0.263034406
MIMAT0007888	hsa-miR-1913	0.584962501
MIMAT0007889	hsa-miR-1914	-1.047305715
MIMAT0007890	hsa-miR-1914*	-0.310340121
MIMAT0007891	hsa-miR-1915*	0
MIMAT0007892	hsa-miR-1915	1.615659298
MIMAT0009196	hsa-miR-103-2*	-0.310340121
MIMAT0009197	hsa-miR-205*	0.660513534
MIMAT0009198	hsa-miR-224*	-0.514573173
MIMAT0009199	hsa-miR-365*	0.773724144
MIMAT0009201	hsa-miR-196b*	0
MIMAT0009203	hsa-miR-449b*	-0.866733469
MIMAT0009206	hsa-miR-2113	0.827163403
MIMAT0009447	hsa-miR-1972	-2.632268215
MIMAT0009978	hsa-miR-2053	-0.310340121
MIMAT0010133	hsa-miR-2110	0.537656786
MIMAT0010251	hsa-miR-449c	0.222392421
MIMAT0010313	hsa-miR-762	0.827163403
MIMAT0010357	hsa-miR-670	0.472068444
MIMAT0010367	hsa-miR-764	0.976541027
MIMAT0011156	hsa-miR-2114	0.878693704
MIMAT0011157	hsa-miR-2114*	0.403355694
MIMAT0011158	hsa-miR-2115	-1.784271309
MIMAT0011159	hsa-miR-2115*	-0.310340121
MIMAT0011163	hsa-miR-548q	0.878693704
MIMAT0011777	hsa-miR-2277-3p	-1.447458977
MIMAT0012734	hsa-miR-711	1.787270676
MIMAT0013771	hsa-miR-449c*	0.090197809
MIMAT0013802	hsa-miR-2861	0.385653692
MIMAT0014978	hsa-miR-3116	-0.096215315
MIMAT0014980	hsa-miR-3118	-2.253756592
MIMAT0014982	hsa-miR-3120	-0.043068722
MIMAT0014983	hsa-miR-3121	0.55359833
MIMAT0014985	hsa-miR-3123	0.818553129
MIMAT0014986	hsa-miR-3124	0.408464845
MIMAT0014987	hsa-miR-548s	-0.909802191
MIMAT0014989	hsa-miR-3126-5p	2.14839184
MIMAT0014992	hsa-miR-3129	3.355631399
MIMAT0014994	hsa-miR-3130-3p	0.488747185
MIMAT0014995	hsa-miR-3130-5p	-0.289506617
MIMAT0014999	hsa-miR-378b	-1.389042291
MIMAT0015002	hsa-miR-466	-0.495957495
MIMAT0015003	hsa-miR-3136	2.112209504
MIMAT0015004	hsa-miR-544b	1.599037686
MIMAT0015006	hsa-miR-3138	0.195550809
MIMAT0015008	hsa-miR-3140	-0.527931556
MIMAT0015009	hsa-miR-548t	-2.253756592
MIMAT0015011	hsa-miR-3142	-0.736965594
MIMAT0015013	hsa-miR-548u	1.912127244
MIMAT0015014	hsa-miR-3144-5p	-0.423807709
MIMAT0015015	hsa-miR-3144-3p	-0.923378718
MIMAT0015017	hsa-miR-1273c	1.570748642
MIMAT0015020	hsa-miR-548v	1.378511623
MIMAT0015022	hsa-miR-3149	1.115477217
MIMAT0015024	hsa-miR-3151	0.964666927
MIMAT0015025	hsa-miR-3152	0.726434927
MIMAT0015027	hsa-miR-3074	-2.974004791
MIMAT0015028	hsa-miR-3154	0.068171503
MIMAT0015032	hsa-miR-3158	1.11345805
MIMAT0015038	hsa-miR-3164	0.101283336
MIMAT0015042	hsa-miR-3167	-0.909802191
MIMAT0015046	hsa-miR-3171	0.447458977
MIMAT0015049	hsa-miR-1193	1.378511623
MIMAT0015050	hsa-miR-323b-3p	1.45169597
MIMAT0015052	hsa-miR-3175	0.327164743
MIMAT0015056	hsa-miR-3179	1.064130337
MIMAT0015057	hsa-miR-3180-5p	1.11189288
MIMAT0015058	hsa-miR-3180-3p	-0.0489096
MIMAT0015060	hsa-miR-548w	0.023083613
MIMAT0015064	hsa-miR-3184	-0.289506617
MIMAT0015066	hsa-miR-3065-5p	0.051530301
MIMAT0015067	hsa-miR-3186-5p	0.522421035
MIMAT0015068	hsa-miR-3186-3p	-0.827163403
MIMAT0015072	hsa-miR-320e	-0.121306296
MIMAT0015073	hsa-miR-3190	0.11189288
MIMAT0015076	hsa-miR-3192	1.602344579
MIMAT0015081	hsa-miR-548x	0.986824611
MIMAT0015085	hsa-miR-3200-3p	0.628031223
MIMAT0015087	hsa-miR-514b-5p	0.757799098
MIMAT0015088	hsa-miR-514b-3p	-0.866733469
MIMAT0015090	hsa-miR-1273d	1.632268215
MIMAT0015377	hsa-miR-3126-3p	0.694373717
MIMAT0015378	hsa-miR-3065-3p	1.252063288
MIMAT0016847	hsa-miR-378c	0.154328146
MIMAT0016895	hsa-miR-2355-5p	-0.695145418
MIMAT0016925	hsa-miR-500b	0.068171503
